# Transcriptional and epigenetic characterization of early striosomes identifies Foxf2 and Olig2 as factors required for development of striatal compartmentation and neuronal phenotypic differentiation

**DOI:** 10.1101/2020.05.19.105171

**Authors:** Maria-Daniela Cirnaru, Sicheng Song, Kizito-Tshitoko Tshilenge, Chuhyon Corwin, Justyna Mleczko, Carlos Galicia Aguirre, Houda Benlhabib, Jaroslav Bendl, Pasha Apontes, John F. Fullard, Jordi Creus Muncunill, Azadeh Reyah, Ali M. Nik, Peter Carlsson, Panos Roussos, Sean D. Mooney, Lisa M. Ellerby, Michelle E. Ehrlich

**Affiliations:** Department of Neurology, Icahn School of Medicine at Mount Sinai, New York, New York 10029, USA; Department of Epidemiology, University of Washington, Seattle, WA, USA; Buck Institute for Research on Aging, Novato, CA, 94945, USA; Pamela Sklar Division of Psychiatric Genomics, Icahn School of Medicine at Mount Sinai, One Gustave L. Levy Place, New York, NY, 10029, USA; Institute for Genomics and Multiscale Biology, Department of Genetics and Genomic Sciences, Icahn School of Medicine at Mount Sinai, One Gustave L. Levy Place, New York, NY, 10029, USA; Department of Psychiatry, Icahn School of Medicine at Mount Sinai, One Gustave L. Levy Place, New York, NY, 10029, USA; Department of Chemistry and Molecular Biology, University of Gothenburg, Gothenburg, Sweden; Mental Illness Research, Education, and Clinical Center (VISN 2 South), James J. Peters VA Medical Center, Bronx, NY 10468, USA

## Abstract

The basal ganglia, best known for processing information required for multiple aspects of movement, is also part of a network which regulates reward and cognition. The major output nucleus of the basal ganglia is the striatum, and its functions are dependent on neuronal compartmentation, including striosomes and matrix, which are selectively affected in disease. Striatal projection neurons are GABAergic medium spiny neurons (MSNs), all of which share basic molecular signatures but are subtyped by selective expression of receptors, neuropeptides, and other gene families. Neurogenesis of the striosome and matrix occurs in separate waves, but the factors regulating terminal neuronal differentiation following migration are largely unidentified. We performed RNA- and ATAC-seq on sorted murine striosome and matrix cells at postnatal day 3. Focusing on the striosomal compartment, we validated the localization and role of transcription factors and their regulator(s), previously not known to be associated with striatal development, including *Irx1, Foxf2, Olig2* and *Stat1/2*. In addition, we validated the enhancer function of a striosome-specific open chromatin region located 15Kb downstream of the *Olig2* gene. These data and data bases provide novel tools to dissect and manipulate the networks regulating MSN compartmentation and differentiation and thus provide new approaches to establishing MSN subtypes from human iPSCs for disease modeling and drug discovery.
