## Supplementary material for "Transcriptional and epigenetic characterization of early striosomes identifies Foxf2 and Olig2 as factors required for development of striatal compartmentation and neuronal phenotypic differentiation": Table 2

### Sheet: Sheet1
GEO Accession ID	GEO Title	Pubmed ID	Cell type	Organism	Neurodegenerative disease type	Assay type	Number of DEGs	Overlapping genes (same regulation pattern with patch cell)	test1 p-value (same regulation pattern with patch cell)	Overlapping genes (same regulation pattern with matrix cell)	test2 p-value (same regulation pattern with matrix cell)
GSE 9038	Gene expression profiles of striatum and cerebellum from knock-in mouse model of Huntington's disease	21840924	Striatum/Cerebellum	Mus Musculus	HD	Microarray	312	60	Not significant	88	2.109e-07
GSE 19780	A novel approach to investigate tissue-specific trinucleotide repeat instability	20302627	Striatum/Cerebellum	Mus Musculus	HD	Microarray	113	22	Not significant	28	0.02
GSE 65774	Transcriptome profiling in knock-in mouse models of Huntington's disease [Striatum_mRNA]	26900923	Striatum	Mus Musculus	HD	RNA-Seq	6803	1616	less than 2.2E-16	1417	less than 2.2E-16
GSE 78274	Transcriptome profiling in knock-in mouse models of Huntington's disease [Striatum_mRNA]	26900923	Striatum	Mus Musculus	HD	RNA-Seq	720	151	0.00087	188	2.899e-11
GSE 89505	Transcriptional profiling of cortex and striatal tissue following chronic dosing of PDE10A inhibitor PF-02545920 in a Q175 homozygous knock-in mouse model of Huntington's disease	27916455	Striatum	Mus Musculus	HD	RNA-Seq	8115	1855	less than 2.2E-16	1717	less than 2.2E-16
GSE 59571	Striatal genes regulated by super-enhancers and displaying low paused RNAPII are preferentially down-regulated in Huntington's disease [RNA-seq]	25784504	Striatum	Mus Musculus	HD	RNA-Seq	3901	827	7.775e-16	950	less than 2.2E-16
GSE 139847	Early epigenomic and transcriptional changes reveal Elk-1 transcription factor as a therapeutic target in Huntington's disease [RNA-seq]	31744868	Striatum	Mus Musculus	HD	RNA-Seq	514	132	6.67e-08	135	1.114e-08
GSE 48962 (12 weeks)	Targeting H3K4 methylation as a therapeutic strategy for Huntington's disease (RNA-seq)	23872847	Striatum	Mus Musculus	HD	RNA-Seq	242	54	0.01099	52	0.02455
GSE 48962 (8 weeks)	Targeting H3K4 methylation as a therapeutic strategy for Huntington's disease (RNA-seq)	23872847	Striatum	Mus Musculus	HD	RNA-Seq	35	10	Not significant	7	Not significant
GSE 129473	The Caudate Nucleus Undergoes Dramatic and Unique Transcriptional Changes in Human Prodromal Huntington's Disease Brain	31619230	BA9	Homo Sapiens	HD	RNA-Seq	4511	910	less than 2.2E-16	527	Not significant
GSE 104091	The striatal kinase DCLK3 produces neuroprotection against mutant huntingtin	29534157	Striatum	Homo Sapiens	HD	RNA-Seq	161	31	Not significant	39	0.003112
GSE 74201	Genomic Analysis Reveals Disruption of Striatal Neuronal Development and Therapeutic Targets in a Human Neural Stem Cell Model of Huntington's Disease	26651603	C116	Homo Sapiens	HD	RNA-Seq	4037	992	less than 2.2E-16	1058	less than 2.2E-16
GSE 79666	Transcriptome sequencing reveals aberrant alternative splicing in Huntington's disease	27378699	Motor Cortex	Homo Sapiens	HD	RNA-Seq	222	42	Not significant	32	Not significant
GSE 95344	Transcriptomic and Epigenomic analysis of Huntington's disease and control patient iPSC-derived neural cells	28319609	iPSC neural cell	Homo Sapiens	HD	RNA-Seq	1868	681	less than 2.2E-16	336	0.003239
GSE 49036	Evidence for immune response, axonal dysfunction and reduced endocytosis preceding Lewy body pathology in the substantia nigra in Parkinson's disease	26087293	Substantia Nigra	Homo Sapiens	Lewy Body Dementia	Microarray	1021	295	less than 2.2E-16	191	0.038
