## Supplementary material for "Transcriptional and epigenetic characterization of early striosomes identifies Foxf2 and Olig2 as factors required for development of striatal compartmentation and neuronal phenotypic differentiation": Sup Table 1

### Sheet: Sheet1
Sample	Number of input reads	Uniquely mapped reads number	Uniquely mapped reads %	Average mapped length	% Duplicated reads	NSC	RSC	Narrow peaks	Final reads
f1_str_GFP_neg	64333434	46437542	0.721826	94.32	0.57388	1.15206	0.691	42356	37329975
f1_str_GFP_pos	56447204	44508353	0.788495	93.91	0.39169	1.14369	0.95408	51477	50849972
f2_str_GFP_neg	67730278	53194707	0.78539	94.3	0.515738	1.26306	0.992542	63793	48585880
f2_str_GFP_pos	56294078	40339796	0.71659	93.78	0.622546	1.23064	0.926573	39589	28559796
f3_str_GFP_neg	61117640	41439153	0.678023	94.77	0.857421	1.2823	0.881265	15514	11198405
f3_str_GFP_pos	62494688	50759470	0.812221	94.09	0.43836	1.19272	0.97411	77538	53645456
m1_str_GFP_neg	71985439	53222859	0.739356	94.51	0.536549	1.26909	0.977357	60264	46625446
m1_str_GFP_pos	56677353	41301345	0.72871	94.87	0.419989	1.23762	0.97007	55592	45451656
