## Supplementary material for "Transcriptional and epigenetic characterization of early striosomes identifies Foxf2 and Olig2 as factors required for development of striatal compartmentation and neuronal phenotypic differentiation": Sup Table 3

### Sheet: HOMER_knownResults
Motif Name	Consensus	P-value	Log P-value	# of Target Sequences with Motif(of 14582)	% of Target Sequences with Motif	# of Background Sequences with Motif(of 34671)	% of Background Sequences with Motif
Fos(bZIP)/TSC-Fos-ChIP-Seq(GSE110950)/Homer	NDATGASTCAYN	1e-650	-1499	3609	0.2475	3210.5	0.0926
Fra2(bZIP)/Striatum-Fra2-ChIP-Seq(GSE43429)/Homer	GGATGACTCATC	1e-627	-1446	3162	0.2168	2617.4	0.0755
Fra1(bZIP)/BT549-Fra1-ChIP-Seq(GSE46166)/Homer	NNATGASTCATH	1e-616	-1419	3457	0.2371	3084.5	0.089
Atf3(bZIP)/GBM-ATF3-ChIP-Seq(GSE33912)/Homer	DATGASTCATHN	1e-587	-1353	3820	0.262	3740.5	0.1079
JunB(bZIP)/DendriticCells-Junb-ChIP-Seq(GSE36099)/Homer	RATGASTCAT	1e-583	-1344	3380	0.2318	3066.1	0.0884
BATF(bZIP)/Th17-BATF-ChIP-Seq(GSE39756)/Homer	DATGASTCAT	1e-564	-1299	3716	0.2548	3654.8	0.1054
AP-1(bZIP)/ThioMac-PU.1-ChIP-Seq(GSE21512)/Homer	VTGACTCATC	1e-542	-1250	4073	0.2793	4317.1	0.1245
Fosl2(bZIP)/3T3L1-Fosl2-ChIP-Seq(GSE56872)/Homer	NATGASTCABNN	1e-536	-1235	2439	0.1673	1849.4	0.0533
Jun-AP1(bZIP)/K562-cJun-ChIP-Seq(GSE31477)/Homer	GATGASTCATCN	1e-529	-1219	1954	0.134	1248.9	0.036
Sox9(HMG)/Limb-SOX9-ChIP-Seq(GSE73225)/Homer	AGGVNCCTTTGT	1e-445	-1027	4559	0.3126	5592.9	0.1613
Sox10(HMG)/SciaticNerve-Sox3-ChIP-Seq(GSE35132)/Homer	CCWTTGTYYB	1e-240	-552.6	6133	0.4206	10107.4	0.2916
Tcf21(bHLH)/ArterySmoothMuscle-Tcf21-ChIP-Seq(GSE61369)/Homer	NAACAGCTGG	1e-236	-544.8	4171	0.286	6078.3	0.1753
Tcf12(bHLH)/GM12878-Tcf12-ChIP-Seq(GSE32465)/Homer	VCAGCTGYTG	1e-235	-541.5	4151	0.2847	6049.9	0.1745
Ap4(bHLH)/AML-Tfap4-ChIP-Seq(GSE45738)/Homer	NAHCAGCTGD	1e-229	-528.6	4984	0.3418	7770.3	0.2241
MyoD(bHLH)/Myotube-MyoD-ChIP-Seq(GSE21614)/Homer	RRCAGCTGYTSY	1e-206	-474.5	3534	0.2424	5055.2	0.1458
Myf5(bHLH)/GM-Myf5-ChIP-Seq(GSE24852)/Homer	BAACAGCTGT	1e-195	-449.3	3299	0.2262	4681.7	0.1351
MyoG(bHLH)/C2C12-MyoG-ChIP-Seq(GSE36024)/Homer	AACAGCTG	1e-191	-440.4	4333	0.2971	6753.3	0.1948
Ascl1(bHLH)/NeuralTubes-Ascl1-ChIP-Seq(GSE55840)/Homer	NNVVCAGCTGBN	1e-181	-418.9	5563	0.3815	9416.3	0.2716
BHLHA15(bHLH)/NIH3T3-BHLHB8.HA-ChIP-Seq(GSE119782)/Homer	NAMCAGCTGK	1e-181	-418.4	5326	0.3652	8910.4	0.257
Twist2(bHLH)/Myoblast-Twist2.Ty1-ChIP-Seq(GSE127998)/Homer	MCAGCTGBYH	1e-181	-417.4	6288	0.4312	11006.4	0.3175
NF1(CTF)/LNCAP-NF1-ChIP-Seq(Unpublished)/Homer	CYTGGCABNSTGCCAR	1e-181	-417.3	1856	0.1273	2157.4	0.0622
Sox4(HMG)/proB-Sox4-ChIP-Seq(GSE50066)/Homer	YCTTTGTTCC	1e-180	-415.8	3504	0.2403	5184.2	0.1495
Atoh1(bHLH)/Cerebellum-Atoh1-ChIP-Seq(GSE22111)/Homer	VNRVCAGCTGGY	1e-175	-405	4452	0.3053	7130.9	0.2057
Sox3(HMG)/NPC-Sox3-ChIP-Seq(GSE33059)/Homer	CCWTTGTY	1e-173	-399.1	6034	0.4138	10529.9	0.3038
Sox21(HMG)/ESC-SOX21-ChIP-Seq(GSE110505)/Homer	BCCWTTGTBYKV	1e-168	-388.1	6011	0.4122	10529.2	0.3037
TCF4(bHLH)/SHSY5Y-TCF4-ChIP-Seq(GSE96915)/Homer	SMCATCTGKH	1e-153	-354	5560	0.3813	9701.9	0.2799
NeuroG2(bHLH)/Fibroblast-NeuroG2-ChIP-Seq(GSE75910)/Homer	ACCATCTGTT	1e-151	-348	5619	0.3853	9859	0.2844
Ascl2(bHLH)/ESC-Ascl2-ChIP-Seq(GSE97712)/Homer	SSRGCAGCTGCH	1e-138	-319.1	4121	0.2826	6798	0.1961
Sox2(HMG)/mES-Sox2-ChIP-Seq(GSE11431)/Homer	BCCATTGTTC	1e-135	-313.1	3333	0.2286	5214.8	0.1504
Lhx2(Homeobox)/HFSC-Lhx2-ChIP-Seq(GSE48068)/Homer	TAATTAGN	1e-132	-304.9	3658	0.2509	5904.8	0.1703
Rfx2(HTH)/LoVo-RFX2-ChIP-Seq(GSE49402)/Homer	GTTGCCATGGCAACM	1e-126	-292.3	648	0.0444	511.8	0.0148
Lhx1(Homeobox)/EmbryoCarcinoma-Lhx1-ChIP-Seq(GSE70957)/Homer	NNYTAATTAR	1e-125	-289.9	3708	0.2543	6070.2	0.1751
RFX(HTH)/K562-RFX3-ChIP-Seq(SRA012198)/Homer	CGGTTGCCATGGCAAC	1e-125	-289.7	591	0.0405	440.3	0.0127
Bach2(bZIP)/OCILy7-Bach2-ChIP-Seq(GSE44420)/Homer	TGCTGAGTCA	1e-124	-286.7	1075	0.0737	1144.7	0.033
E2A(bHLH)/proBcell-E2A-ChIP-Seq(GSE21978)/Homer	DNRCAGCTGY	1e-122	-281.4	4855	0.3329	8528.5	0.246
NF1-halfsite(CTF)/LNCaP-NF1-ChIP-Seq(Unpublished)/Homer	YTGCCAAG	1e-116	-268.9	5716	0.392	10480.3	0.3023
CTCF(Zf)/CD4+-CTCF-ChIP-Seq(Barski_et_al.)/Homer	AYAGTGCCMYCTRGTGGCCA	1e-116	-267.7	708	0.0486	624.1	0.018
LHX9(Homeobox)/Hct116-LHX9.V5-ChIP-Seq(GSE116822)/Homer	NGCTAATTAG	1e-116	-267.2	4589	0.3147	8028.7	0.2316
NeuroD1(bHLH)/Islet-NeuroD1-ChIP-Seq(GSE30298)/Homer	GCCATCTGTT	1e-115	-266.9	3214	0.2204	5161.1	0.1489
Mef2c(MADS)/GM12878-Mef2c-ChIP-Seq(GSE32465)/Homer	DCYAAAAATAGM	1e-115	-266.2	1537	0.1054	1963.9	0.0567
Mef2d(MADS)/Retina-Mef2d-ChIP-Seq(GSE61391)/Homer	GCTATTTTTAGC	1e-113	-262.1	870	0.0597	870.2	0.0251
BORIS(Zf)/K562-CTCFL-ChIP-Seq(GSE32465)/Homer	CNNBRGCGCCCCCTGSTGGC	1e-112	-258.6	833	0.0571	821	0.0237
Mef2b(MADS)/HEK293-Mef2b.V5-ChIP-Seq(GSE67450)/Homer	GCTATTTTTGGM	1e-111	-256.7	2662	0.1826	4101.8	0.1183
Nkx6.1(Homeobox)/Islet-Nkx6.1-ChIP-Seq(GSE40975)/Homer	GKTAATGR	1e-109	-251.5	7162	0.4912	13867	0.4
Lhx3(Homeobox)/Neuron-Lhx3-ChIP-Seq(GSE31456)/Homer	ADBTAATTAR	1e-107	-248.6	5033	0.3452	9088.5	0.2622
Sox6(HMG)/Myotubes-Sox6-ChIP-Seq(GSE32627)/Homer	CCATTGTTNY	1e-106	-245.3	5114	0.3507	9285	0.2678
Sox15(HMG)/CPA-Sox15-ChIP-Seq(GSE62909)/Homer	RAACAATGGN	1e-101	-233.4	3759	0.2578	6438.2	0.1857
Tlx?(NR)/NPC-H3K4me1-ChIP-Seq(GSE16256)/Homer	CTGGCAGSCTGCCA	1e-101	-232.6	1855	0.1272	2638.3	0.0761
En1(Homeobox)/SUM149-EN1-ChIP-Seq(GSE120957)/Homer	NDCTAATTAS	1e-98	-226.4	5524	0.3788	10300	0.2971
DLX5(Homeobox)/BasalGanglia-Dlx5-ChIP-seq(GSE124936)/Homer	SSTAATTA	1e-97	-225.2	2595	0.178	4094.3	0.1181
DLX2(Homeobox)/BasalGanglia-Dlx2-ChIP-seq(GSE124936)/Homer	NNNTAATTAS	1e-96	-222.4	4648	0.3187	8396.6	0.2422
HEB(bHLH)/mES-Heb-ChIP-Seq(GSE53233)/Homer	VCAGCTGBNN	1e-96	-222.4	5809	0.3984	10962.7	0.3162
Egr1(Zf)/K562-Egr1-ChIP-Seq(GSE32465)/Homer	TGCGTGGGYG	1e-95	-220.8	2018	0.1384	2986.1	0.0861
Rfx1(HTH)/NPC-H3K4me1-ChIP-Seq(GSE16256)/Homer	KGTTGCCATGGCAA	1e-93	-214.3	978	0.0671	1133.1	0.0327
DLX1(Homeobox)/BasalGanglia-Dlx1-ChIP-seq(GSE124936)/Homer	NSNNTAATTA	1e-91	-211.5	4104	0.2814	7284.4	0.2101
Olig2(bHLH)/Neuron-Olig2-ChIP-Seq(GSE30882)/Homer	RCCATMTGTT	1e-90	-209.2	6250	0.4286	12044.6	0.3475
X-box(HTH)/NPC-H3K4me1-ChIP-Seq(GSE16256)/Homer	GGTTGCCATGGCAA	1e-90	-208	651	0.0446	630.8	0.0182
Dlx3(Homeobox)/Kerainocytes-Dlx3-ChIP-Seq(GSE89884)/Homer	NDGTAATTAC	1e-88	-203.5	2209	0.1515	3421.4	0.0987
Mef2a(MADS)/HL1-Mef2a.biotin-ChIP-Seq(GSE21529)/Homer	CYAAAAATAG	1e-87	-202.2	1445	0.0991	1978.4	0.0571
WT1(Zf)/Kidney-WT1-ChIP-Seq(GSE90016)/Homer	MCTCCCMCRCAB	1e-86	-199	1929	0.1323	2895.1	0.0835
Brn1(POU,Homeobox)/NPC-Brn1-ChIP-Seq(GSE35496)/Homer	TATGCWAATBAV	1e-85	-197.1	1218	0.0835	1586.4	0.0458
Ptf1a(bHLH)/Panc1-Ptf1a-ChIP-Seq(GSE47459)/Homer	ACAGCTGTTN	1e-83	-192.8	7591	0.5206	15263.9	0.4403
PR(NR)/T47D-PR-ChIP-Seq(GSE31130)/Homer	VAGRACAKNCTGTBC	1e-76	-176.2	6865	0.4708	13690.2	0.3949
HIC1(Zf)/Treg-ZBTB29-ChIP-Seq(GSE99889)/Homer	TGCCAGCB	1e-72	-166.9	6075	0.4166	11942.8	0.3445
Sox17(HMG)/Endoderm-Sox17-ChIP-Seq(GSE61475)/Homer	CCATTGTTYB	1e-72	-165.8	2560	0.1756	4292.6	0.1238
Oct6(POU,Homeobox)/NPC-Pou3f1-ChIP-Seq(GSE35496)/Homer	WATGCAAATGAG	1e-71	-163.8	1528	0.1048	2260.8	0.0652
Rfx5(HTH)/GM12878-Rfx5-ChIP-Seq(GSE31477)/Homer	SCCTAGCAACAG	1e-69	-159.2	1279	0.0877	1810.6	0.0522
Pdx1(Homeobox)/Islet-Pdx1-ChIP-Seq(SRA008281)/Homer	YCATYAATCA	1e-65	-151.8	3076	0.2109	5439.9	0.1569
ZBTB18(Zf)/HEK293-ZBTB18.GFP-ChIP-Seq(GSE58341)/Homer	AACATCTGGA	1e-65	-151.1	2068	0.1418	3367.5	0.0971
Smad2(MAD)/ES-SMAD2-ChIP-Seq(GSE29422)/Homer	CTGTCTGG	1e-59	-136.4	5000	0.3429	9742	0.281
Oct4(POU,Homeobox)/mES-Oct4-ChIP-Seq(GSE11431)/Homer	ATTTGCATAW	1e-58	-134.2	1557	0.1068	2432.8	0.0702
SCL(bHLH)/HPC7-Scl-ChIP-Seq(GSE13511)/Homer	AVCAGCTG	1e-57	-133	11069	0.7591	24240.5	0.6993
Zfp281(Zf)/ES-Zfp281-ChIP-Seq(GSE81042)/Homer	CCCCTCCCCCAC	1e-57	-132.1	875	0.06	1162.8	0.0335
LEF1(HMG)/H1-LEF1-ChIP-Seq(GSE64758)/Homer	CCTTTGATST	1e-54	-126.1	2362	0.162	4094.3	0.1181
Rfx6(HTH)/Min6b1-Rfx6.HA-ChIP-Seq(GSE62844)/Homer	TGTTKCCTAGCAACM	1e-54	-124.9	3520	0.2414	6560.8	0.1893
Smad4(MAD)/ESC-SMAD4-ChIP-Seq(GSE29422)/Homer	VBSYGTCTGG	1e-53	-123.2	5067	0.3475	9997.3	0.2884
Tgif2(Homeobox)/mES-Tgif2-ChIP-Seq(GSE55404)/Homer	TGTCANYT	1e-52	-120.8	9085	0.623	19429.3	0.5605
Tgif1(Homeobox)/mES-Tgif1-ChIP-Seq(GSE55404)/Homer	YTGWCADY	1e-52	-120.2	8696	0.5964	18494.5	0.5335
Hoxd13(Homeobox)/ChickenMSG-Hoxd13.Flag-ChIP-Seq(GSE86088)/Homer	NCYAATAAAA	1e-50	-116.6	4413	0.3026	8585.2	0.2477
Isl1(Homeobox)/Neuron-Isl1-ChIP-Seq(GSE31456)/Homer	CTAATKGV	1e-50	-115.3	5499	0.3771	11043.4	0.3186
Smad3(MAD)/NPC-Smad3-ChIP-Seq(GSE36673)/Homer	TWGTCTGV	1e-49	-114.5	8116	0.5566	17157.9	0.495
OCT:OCT-short(POU,Homeobox)/NPC-OCT6-ChIP-Seq(GSE43916)/Homer	ATGCATWATGCATRW	1e-48	-111.6	2222	0.1524	3887.3	0.1121
CREB5(bZIP)/LNCaP-CREB5.V5-ChIP-Seq(GSE137775)/Homer	VVATGACGTCAT	1e-45	-105.8	1316	0.0902	2084.5	0.0601
Hoxd12(Homeobox)/ChickenMSG-Hoxd12.Flag-ChIP-Seq(GSE86088)/Homer	HDGYAATGAAAN	1e-45	-105.6	4961	0.3402	9908.2	0.2858
Fox:Ebox(Forkhead,bHLH)/Panc1-Foxa2-ChIP-Seq(GSE47459)/Homer	NNNVCTGWGYAAACASN	1e-44	-102.5	3434	0.2355	6537.4	0.1886
Nanog(Homeobox)/mES-Nanog-ChIP-Seq(GSE11724)/Homer	RGCCATTAAC	1e-42	-98.55	9935	0.6813	21724.1	0.6267
Foxo1(Forkhead)/RAW-Foxo1-ChIP-Seq(Fan_et_al.)/Homer	CTGTTTAC	1e-42	-96.92	5543	0.3801	11313	0.3263
Pit1(Homeobox)/GCrat-Pit1-ChIP-Seq(GSE58009)/Homer	ATGMATATDC	1e-41	-96.27	2890	0.1982	5403.8	0.1559
HLF(bZIP)/HSC-HLF.Flag-ChIP-Seq(GSE69817)/Homer	RTTATGYAAB	1e-41	-95.87	2323	0.1593	4196.8	0.1211
AR-halfsite(NR)/LNCaP-AR-ChIP-Seq(GSE27824)/Homer	CCAGGAACAG	1e-40	-93.16	9871	0.6769	21622.9	0.6238
Maz(Zf)/HepG2-Maz-ChIP-Seq(GSE31477)/Homer	GGGGGGGG	1e-40	-93.08	3214	0.2204	6130.8	0.1769
Pit1+1bp(Homeobox)/GCrat-Pit1-ChIP-Seq(GSE58009)/Homer	ATGCATAATTCA	1e-40	-92.57	1089	0.0747	1700.6	0.0491
Hoxd11(Homeobox)/ChickenMSG-Hoxd11.Flag-ChIP-Seq(GSE86088)/Homer	VGCCATAAAA	1e-40	-92.21	6336	0.4345	13190.1	0.3805
Hoxa10(Homeobox)/ChickenMSG-Hoxa10.Flag-ChIP-Seq(GSE86088)/Homer	GGYAATGAAA	1e-39	-91.08	1885	0.1293	3310.6	0.0955
Hoxd10(Homeobox)/ChickenMSG-Hoxd10.Flag-ChIP-Seq(GSE86088)/Homer	GGCMATGAAA	1e-38	-88.36	3356	0.2301	6479.4	0.1869
Sox7(HMG)/ESC-Sox7-ChIP-Seq(GSE133899)/Homer	VVRRAACAATGG	1e-38	-87.58	1050	0.072	1647	0.0475
Oct11(POU,Homeobox)/NCIH1048-POU2F3-ChIP-seq(GSE115123)/Homer	GATTTGCATA	1e-37	-86.81	1057	0.0725	1663.5	0.048
TATA-Box(TBP)/Promoter/Homer	CCTTTTAWAGSC	1e-37	-85.64	3753	0.2574	7379.7	0.2129
Gfi1b(Zf)/HPC7-Gfi1b-ChIP-Seq(GSE22178)/Homer	MAATCACTGC	1e-35	-82.19	2054	0.1409	3720.2	0.1073
GRE(NR),IR3/RAW264.7-GRE-ChIP-Seq(Unpublished)/Homer	VAGRACAKWCTGTYC	1e-35	-81.83	955	0.0655	1487	0.0429
NFIL3(bZIP)/HepG2-NFIL3-ChIP-Seq(Encode)/Homer	VTTACGTAAYNNNNN	1e-35	-81.04	1781	0.1221	3156.2	0.091
Meis1(Homeobox)/MastCells-Meis1-ChIP-Seq(GSE48085)/Homer	VGCTGWCAVB	1e-34	-79.41	5387	0.3694	11133.2	0.3212
Hoxa13(Homeobox)/ChickenMSG-Hoxa13.Flag-ChIP-Seq(GSE86088)/Homer	CYHATAAAAN	1e-34	-79.18	6421	0.4403	13528.7	0.3903
Zic3(Zf)/mES-Zic3-ChIP-Seq(GSE37889)/Homer	GGCCYCCTGCTGDGH	1e-33	-77.16	1839	0.1261	3302.7	0.0953
STAT4(Stat)/CD4-Stat4-ChIP-Seq(GSE22104)/Homer	NYTTCCWGGAAR	1e-33	-76.73	2938	0.2015	5661.4	0.1633
Atf7(bZIP)/3T3L1-Atf7-ChIP-Seq(GSE56872)/Homer	NGRTGACGTCAY	1e-33	-76.34	1499	0.1028	2602.4	0.0751
Hoxa11(Homeobox)/ChickenMSG-Hoxa11.Flag-ChIP-Seq(GSE86088)/Homer	TTTTATGGCM	1e-31	-72.69	6020	0.4128	12669.2	0.3655
PGR(NR)/EndoStromal-PGR-ChIP-Seq(GSE69539)/Homer	AAGAACATWHTGTTC	1e-30	-70.31	906	0.0621	1443.2	0.0416
ZNF341(Zf)/EBV-ZNF341-ChIP-Seq(GSE113194)/Homer	GGAACAGCCG	1e-30	-70.29	2330	0.1598	4395.2	0.1268
MafK(bZIP)/C2C12-MafK-ChIP-Seq(GSE36030)/Homer	GCTGASTCAGCA	1e-29	-68.56	886	0.0608	1412.5	0.0407
ARE(NR)/LNCAP-AR-ChIP-Seq(GSE27824)/Homer	RGRACASNSTGTYCYB	1e-29	-68.53	977	0.067	1591.7	0.0459
Egr2(Zf)/Thymocytes-Egr2-ChIP-Seq(GSE34254)/Homer	NGCGTGGGCGGR	1e-28	-65.42	469	0.0322	639.7	0.0185
Bapx1(Homeobox)/VertebralCol-Bapx1-ChIP-Seq(GSE36672)/Homer	TTRAGTGSYK	1e-27	-62.2	5818	0.399	12326.5	0.3556
Oct2(POU,Homeobox)/Bcell-Oct2-ChIP-Seq(GSE21512)/Homer	ATATGCAAAT	1e-26	-61.17	904	0.062	1484	0.0428
Stat3+il21(Stat)/CD4-Stat3-ChIP-Seq(GSE19198)/Homer	SVYTTCCNGGAARB	1e-26	-60.67	2149	0.1474	4083.4	0.1178
c-Jun-CRE(bZIP)/K562-cJun-ChIP-Seq(GSE31477)/Homer	ATGACGTCATCY	1e-26	-60.36	1017	0.0697	1713.8	0.0494
KLF14(Zf)/HEK293-KLF14.GFP-ChIP-Seq(GSE58341)/Homer	RGKGGGCGKGGC	1e-26	-60.3	3885	0.2664	7924.9	0.2286
PBX2(Homeobox)/K562-PBX2-ChIP-Seq(Encode)/Homer	RTGATTKATRGN	1e-25	-59.82	2394	0.1642	4621	0.1333
Fli1(ETS)/CD8-FLI-ChIP-Seq(GSE20898)/Homer	NRYTTCCGGH	1e-25	-59.09	3153	0.2162	6298.6	0.1817
BMYB(HTH)/Hela-BMYB-ChIP-Seq(GSE27030)/Homer	NHAACBGYYV	1e-25	-58.38	4281	0.2936	8842.4	0.2551
NFAT(RHD)/Jurkat-NFATC1-ChIP-Seq(Jolma_et_al.)/Homer	ATTTTCCATT	1e-25	-58.37	2589	0.1775	5060.2	0.146
NF-E2(bZIP)/K562-NFE2-ChIP-Seq(GSE31477)/Homer	GATGACTCAGCA	1e-25	-57.87	265	0.0182	308.8	0.0089
PAX3:FKHR-fusion(Paired,Homeobox)/Rh4-PAX3:FKHR-ChIP-Seq(GSE19063)/Homer	ACCRTGACTAATTNN	1e-25	-57.74	665	0.0456	1032.6	0.0298
ZNF189(Zf)/HEK293-ZNF189.GFP-ChIP-Seq(GSE58341)/Homer	TGGAACAGMA	1e-24	-57	2506	0.1719	4891.4	0.1411
Atf2(bZIP)/3T3L1-Atf2-ChIP-Seq(GSE56872)/Homer	NRRTGACGTCAT	1e-24	-55.99	1094	0.075	1894.5	0.0547
HOXB13(Homeobox)/ProstateTumor-HOXB13-ChIP-Seq(GSE56288)/Homer	TTTTATKRGG	1e-24	-55.98	2856	0.1959	5671.3	0.1636
Unknown(Homeobox)/Limb-p300-ChIP-Seq/Homer	SSCMATWAAA	1e-24	-55.76	1764	0.121	3297.3	0.0951
Unknown-ESC-element(?)/mES-Nanog-ChIP-Seq(GSE11724)/Homer	CACAGCAGGGGG	1e-24	-55.44	1957	0.1342	3713.8	0.1071
MafB(bZIP)/BMM-Mafb-ChIP-Seq(GSE75722)/Homer	WNTGCTGASTCAGCANWTTY	1e-23	-53.44	1447	0.0992	2643.4	0.0763
EWS:ERG-fusion(ETS)/CADO_ES1-EWS:ERG-ChIP-Seq(SRA014231)/Homer	ATTTCCTGTN	1e-23	-53.31	2239	0.1535	4342.2	0.1253
Sp5(Zf)/mES-Sp5.Flag-ChIP-Seq(GSE72989)/Homer	RGKGGGCGGAGC	1e-23	-52.99	2228	0.1528	4321.8	0.1247
CArG(MADS)/PUER-Srf-ChIP-Seq(Sullivan_et_al.)/Homer	CCATATATGGNM	1e-22	-52.49	914	0.0627	1549.5	0.0447
Nkx3.1(Homeobox)/LNCaP-Nkx3.1-ChIP-Seq(GSE28264)/Homer	AAGCACTTAA	1e-22	-51.03	6325	0.4338	13656.5	0.3939
JunD(bZIP)/K562-JunD-ChIP-Seq/Homer	ATGACGTCATCN	1e-21	-50.64	352	0.0241	476.5	0.0137
AMYB(HTH)/Testes-AMYB-ChIP-Seq(GSE44588)/Homer	TGGCAGTTGG	1e-21	-50.48	4297	0.2947	8974.6	0.2589
ZNF7(Zf)/HepG2-ZNF7.Flag-ChIP-Seq(Encode)/Homer	CTGCCWVCTTTTRTA	1e-21	-50.48	1696	0.1163	3194.1	0.0921
Hoxb4(Homeobox)/ES-Hoxb4-ChIP-Seq(GSE34014)/Homer	TGATTRATGGCY	1e-21	-49.52	648	0.0444	1037	0.0299
MYB(HTH)/ERMYB-Myb-ChIPSeq(GSE22095)/Homer	GGCVGTTR	1e-20	-48.27	4713	0.3232	9955.7	0.2872
Bach1(bZIP)/K562-Bach1-ChIP-Seq(GSE31477)/Homer	AWWNTGCTGAGTCAT	1e-20	-48	248	0.017	303.4	0.0088
CEBP:AP1(bZIP)/ThioMac-CEBPb-ChIP-Seq(GSE21512)/Homer	DRTGTTGCAA	1e-20	-47.82	2149	0.1474	4197.4	0.1211
Tbr1(T-box)/Cortex-Tbr1-ChIP-Seq(GSE71384)/Homer	AAGGTGTKAA	1e-20	-47.64	4027	0.2762	8395	0.2422
Etv2(ETS)/ES-ER71-ChIP-Seq(GSE59402)/Homer	NNAYTTCCTGHN	1e-20	-47.43	2796	0.1917	5627.4	0.1623
E2F3(E2F)/MEF-E2F3-ChIP-Seq(GSE71376)/Homer	BTKGGCGGGAAA	1e-20	-47.38	1158	0.0794	2081.7	0.0601
MafA(bZIP)/Islet-MafA-ChIP-Seq(GSE30298)/Homer	TGCTGACTCA	1e-20	-46.43	2729	0.1871	5489.4	0.1584
Brn2(POU,Homeobox)/NPC-Brn2-ChIP-Seq(GSE35496)/Homer	ATGAATATTC	1e-20	-46.28	367	0.0252	517.2	0.0149
ZNF467(Zf)/HEK293-ZNF467.GFP-ChIP-Seq(GSE58341)/Homer	TGGGGAAGGGCM	1e-20	-46.17	2356	0.1616	4667.6	0.1346
Pax8(Paired,Homeobox)/Thyroid-Pax8-ChIP-Seq(GSE26938)/Homer	GTCATGCHTGRCTGS	1e-20	-46.16	999	0.0685	1760.8	0.0508
Zic2(Zf)/ESC-Zic2-ChIP-Seq(SRP197560)/Homer	CHCAGCRGGRGG	1e-19	-45.6	1361	0.0933	2520.3	0.0727
Atf1(bZIP)/K562-ATF1-ChIP-Seq(GSE31477)/Homer	GATGACGTCA	1e-19	-44.45	1909	0.1309	3706	0.1069
Nkx2.5(Homeobox)/HL1-Nkx2.5.biotin-ChIP-Seq(GSE21529)/Homer	RRSCACTYAA	1e-19	-44.44	6122	0.4198	13277.6	0.383
ERG(ETS)/VCaP-ERG-ChIP-Seq(GSE14097)/Homer	ACAGGAAGTG	1e-19	-44.3	4598	0.3153	9745.1	0.2811
ZNF416(Zf)/HEK293-ZNF416.GFP-ChIP-Seq(GSE58341)/Homer	WDNCTGGGCA	1e-19	-44.25	3791	0.26	7902.3	0.228
GRE(NR),IR3/A549-GR-ChIP-Seq(GSE32465)/Homer	NRGVACABNVTGTYCY	1e-18	-43.69	499	0.0342	774.3	0.0223
Rbpj1(?)/Panc1-Rbpj1-ChIP-Seq(GSE47459)/Homer	HTTTCCCASG	1e-18	-43.07	4253	0.2917	8971.1	0.2588
CDX4(Homeobox)/ZebrafishEmbryos-Cdx4.Myc-ChIP-Seq(GSE48254)/Homer	NGYCATAAAWCH	1e-18	-42.77	2335	0.1601	4656.1	0.1343
GLIS3(Zf)/Thyroid-Glis3.GFP-ChIP-Seq(GSE103297)/Homer	CTCCCTGGGAGGCCN	1e-18	-42.18	3515	0.2411	7303.9	0.2107
Atf4(bZIP)/MEF-Atf4-ChIP-Seq(GSE35681)/Homer	MTGATGCAAT	1e-17	-41.32	804	0.0551	1391.3	0.0401
OCT4-SOX2-TCF-NANOG(POU,Homeobox,HMG)/mES-Oct4-ChIP-Seq(GSE11431)/Homer	ATTTGCATAACAATG	1e-17	-40.97	533	0.0366	852.9	0.0246
Znf263(Zf)/K562-Znf263-ChIP-Seq(GSE31477)/Homer	CVGTSCTCCC	1e-17	-40.39	4783	0.328	10227.7	0.295
PU.1-IRF(ETS:IRF)/Bcell-PU.1-ChIP-Seq(GSE21512)/Homer	MGGAAGTGAAAC	1e-17	-40.04	3795	0.2603	7967.6	0.2298
CHR(?)/Hela-CellCycle-Expression/Homer	SRGTTTCAAA	1e-17	-39.72	1760	0.1207	3427.1	0.0989
Npas4(bHLH)/Neuron-Npas4-ChIP-Seq(GSE127793)/Homer	NHRTCACGACDN	1e-17	-39.71	1937	0.1328	3813.4	0.11
Oct4:Sox17(POU,Homeobox,HMG)/F9-Sox17-ChIP-Seq(GSE44553)/Homer	CCATTGTATGCAAAT	1e-17	-39.66	499	0.0342	792.5	0.0229
CRE(bZIP)/Promoter/Homer	CSGTGACGTCAC	1e-17	-39.25	662	0.0454	1116.8	0.0322
RBPJ:Ebox(?,bHLH)/Panc1-Rbpj1-ChIP-Seq(GSE47459)/Homer	GGGRAARRGRMCAGMTG	1e-17	-39.24	1081	0.0741	1978	0.0571
Hoxc9(Homeobox)/Ainv15-Hoxc9-ChIP-Seq(GSE21812)/Homer	GGCCATAAATCA	1e-16	-39	1410	0.0967	2678.5	0.0773
OCT:OCT(POU,Homeobox,IR1)/NPC-Brn2-ChIP-Seq(GSE35496)/Homer	ATGAATWATTCATGA	1e-16	-38.87	101	0.0069	90.2	0.0026
Stat3(Stat)/mES-Stat3-ChIP-Seq(GSE11431)/Homer	CTTCCGGGAA	1e-16	-38.57	1426	0.0978	2716.7	0.0784
Hoxa9(Homeobox)/ChickenMSG-Hoxa9.Flag-ChIP-Seq(GSE86088)/Homer	RGCAATNAAA	1e-16	-38.14	6834	0.4687	15050.6	0.4342
E2F6(E2F)/Hela-E2F6-ChIP-Seq(GSE31477)/Homer	GGCGGGAARN	1e-15	-36.16	969	0.0665	1767	0.051
STAT6(Stat)/Macrophage-Stat6-ChIP-Seq(GSE38377)/Homer	TTCCKNAGAA	1e-15	-35.64	1720	0.118	3381	0.0975
HOXA1(Homeobox)/mES-Hoxa1-ChIP-Seq(SRP084292)/Homer	TGATKGATGR	1e-15	-35.14	767	0.0526	1354.8	0.0391
ETV4(ETS)/HepG2-ETV4-ChIP-Seq(ENCODE)/Homer	ACCGGAAGTG	1e-15	-34.92	3034	0.2081	6311.8	0.1821
Zac1(Zf)/Neuro2A-Plagl1-ChIP-Seq(GSE75942)/Homer	HAWGRGGCCM	1e-15	-34.81	6407	0.4394	14102	0.4068
EWS:FLI1-fusion(ETS)/SK_N_MC-EWS:FLI1-ChIP-Seq(SRA014231)/Homer	VACAGGAAAT	1e-15	-34.7	1712	0.1174	3372.7	0.0973
Zic(Zf)/Cerebellum-ZIC1.2-ChIP-Seq(GSE60731)/Homer	CCTGCTGAGH	1e-15	-34.7	2616	0.1794	5374.3	0.155
FOXP1(Forkhead)/H9-FOXP1-ChIP-Seq(GSE31006)/Homer	NYYTGTTTACHN	1e-14	-34.38	1255	0.0861	2386.1	0.0688
TEAD3(TEA)/HepG2-TEAD3-ChIP-Seq(Encode)/Homer	TRCATTCCAG	1e-14	-34	3059	0.2098	6380.1	0.184
NFE2L2(bZIP)/HepG2-NFE2L2-ChIP-Seq(Encode)/Homer	AWWWTGCTGAGTCAT	1e-14	-33.42	217	0.0149	289.3	0.0083
ETS1(ETS)/Jurkat-ETS1-ChIP-Seq(GSE17954)/Homer	ACAGGAAGTG	1e-14	-33.06	3013	0.2066	6289.4	0.1814
Bcl6(Zf)/Liver-Bcl6-ChIP-Seq(GSE31578)/Homer	NNNCTTTCCAGGAAA	1e-14	-32.89	3798	0.2605	8077.7	0.233
Chop(bZIP)/MEF-Chop-ChIP-Seq(GSE35681)/Homer	ATTGCATCAT	1e-14	-32.63	636	0.0436	1102.2	0.0318
bZIP:IRF(bZIP,IRF)/Th17-BatF-ChIP-Seq(GSE39756)/Homer	NAGTTTCABTHTGACTNW	1e-13	-32.12	1332	0.0913	2572.5	0.0742
Pitx1(Homeobox)/Chicken-Pitx1-ChIP-Seq(GSE38910)/Homer	TAATCCCN	1e-13	-31.85	9303	0.638	21054.8	0.6074
FOXK2(Forkhead)/U2OS-FOXK2-ChIP-Seq(E-MTAB-2204)/Homer	SCHTGTTTACAT	1e-13	-31.67	1804	0.1237	3606.4	0.104
FoxD3(forkhead)/ZebrafishEmbryo-Foxd3.biotin-ChIP-seq(GSE106676)/Homer	TGTTTAYTTAGC	1e-13	-31.34	2408	0.1651	4951.3	0.1428
Zfp809(Zf)/ES-Zfp809-ChIP-Seq(GSE70799)/Homer	GGGGCTYGKCTGGGA	1e-13	-31.26	546	0.0374	928.6	0.0268
IRF4(IRF)/GM12878-IRF4-ChIP-Seq(GSE32465)/Homer	ACTGAAACCA	1e-13	-30.77	1212	0.0831	2326.7	0.0671
IRF:BATF(IRF:bZIP)/pDC-Irf8-ChIP-Seq(GSE66899)/Homer	CTTTCANTATGACTV	1e-12	-29.74	431	0.0296	707.9	0.0204
Foxf1(Forkhead)/Lung-Foxf1-ChIP-Seq(GSE77951)/Homer	WWATRTAAACAN	1e-12	-29.71	2340	0.1605	4821	0.1391
Arnt:Ahr(bHLH)/MCF7-Arnt-ChIP-Seq(Lo_et_al.)/Homer	TBGCACGCAA	1e-12	-29.3	1616	0.1108	3219.5	0.0929
PRDM9(Zf)/Testis-DMC1-ChIP-Seq(GSE35498)/Homer	ADGGYAGYAGCATCT	1e-12	-28.98	1359	0.0932	2661.2	0.0768
ZNF322(Zf)/HEK293-ZNF322.GFP-ChIP-Seq(GSE58341)/Homer	GAGCCTGGTACTGWGCCTGR	1e-12	-28.76	928	0.0636	1737.1	0.0501
NFAT:AP1(RHD,bZIP)/Jurkat-NFATC1-ChIP-Seq(Jolma_et_al.)/Homer	SARTGGAAAAWRTGAGTCAB	1e-12	-28.17	566	0.0388	988	0.0285
TEAD1(TEAD)/HepG2-TEAD1-ChIP-Seq(Encode)/Homer	CYRCATTCCA	1e-12	-28.06	2594	0.1779	5413.7	0.1562
STAT6(Stat)/CD4-Stat6-ChIP-Seq(GSE22104)/Homer	ABTTCYYRRGAA	1e-12	-28	1619	0.111	3241	0.0935
ZNF264(Zf)/HEK293-ZNF264.GFP-ChIP-Seq(GSE58341)/Homer	RGGGCACTAACY	1e-11	-27.04	1740	0.1193	3518.7	0.1015
ETV1(ETS)/GIST48-ETV1-ChIP-Seq(GSE22441)/Homer	AACCGGAAGT	1e-11	-27.03	3781	0.2593	8133	0.2346
Nkx2.2(Homeobox)/NPC-Nkx2.2-ChIP-Seq(GSE61673)/Homer	BTBRAGTGSN	1e-11	-26.5	5330	0.3655	11730	0.3384
PAX5(Paired,Homeobox)/GM12878-PAX5-ChIP-Seq(GSE32465)/Homer	GCAGCCAAGCRTGACH	1e-11	-26.15	1034	0.0709	1986.2	0.0573
SPDEF(ETS)/VCaP-SPDEF-ChIP-Seq(SRA014231)/Homer	ASWTCCTGBT	1e-11	-25.99	2892	0.1983	6118.6	0.1765
Nrf2(bZIP)/Lymphoblast-Nrf2-ChIP-Seq(GSE37589)/Homer	HTGCTGAGTCAT	1e-11	-25.81	193	0.0132	270.4	0.0078
MITF(bHLH)/MastCells-MITF-ChIP-Seq(GSE48085)/Homer	RTCATGTGAC	1e-10	-25.24	2605	0.1786	5480	0.1581
Pitx1:Ebox(Homeobox,bHLH)/Hindlimb-Pitx1-ChIP-Seq(GSE41591)/Homer	YTAATTRAWWCCAGATGT	1e-10	-24.88	576	0.0395	1029.3	0.0297
Brachyury(T-box)/Mesoendoderm-Brachyury-ChIP-exo(GSE54963)/Homer	ANTTMRCASBNNNGTGYKAAN	1e-10	-24.69	884	0.0606	1679	0.0484
Elk4(ETS)/Hela-Elk4-ChIP-Seq(GSE31477)/Homer	NRYTTCCGGY	1e-10	-24.69	1373	0.0942	2737.7	0.079
Foxo3(Forkhead)/U2OS-Foxo3-ChIP-Seq(E-MTAB-2701)/Homer	DGTAAACA	1e-10	-24.46	2054	0.1409	4250.2	0.1226
Tcf7(HMG)/GM12878-TCF7-ChIP-Seq(Encode)/Homer	CTTTGATGTGSB	1e-10	-24.43	1058	0.0726	2054.1	0.0593
Tbx20(T-box)/Heart-Tbx20-ChIP-Seq(GSE29636)/Homer	GGTGYTGACAGS	1e-10	-24.43	795	0.0545	1491.5	0.043
PU.1(ETS)/ThioMac-PU.1-ChIP-Seq(GSE21512)/Homer	AGAGGAAGTG	1e-10	-23.77	1437	0.0985	2888.8	0.0833
TEAD4(TEA)/Tropoblast-Tead4-ChIP-Seq(GSE37350)/Homer	CCWGGAATGY	1e-10	-23.32	2276	0.1561	4765.7	0.1375
Tcf3(HMG)/mES-Tcf3-ChIP-Seq(GSE11724)/Homer	ASWTCAAAGG	1e-09	-22.9	803	0.0551	1521.7	0.0439
CEBP(bZIP)/ThioMac-CEBPb-ChIP-Seq(GSE21512)/Homer	ATTGCGCAAC	1e-09	-22.61	1607	0.1102	3278.8	0.0946
Foxh1(Forkhead)/hESC-FOXH1-ChIP-Seq(GSE29422)/Homer	NNTGTGGATTSS	1e-09	-22.21	1683	0.1154	3452	0.0996
EBF1(EBF)/Near-E2A-ChIP-Seq(GSE21512)/Homer	GTCCCCWGGGGA	1e-09	-22.1	2711	0.1859	5769.2	0.1664
EBF2(EBF)/BrownAdipose-EBF2-ChIP-Seq(GSE97114)/Homer	NABTCCCWDGGGAVH	1e-09	-21.89	2540	0.1742	5384.1	0.1553
TEAD(TEA)/Fibroblast-PU.1-ChIP-Seq(Unpublished)/Homer	YCWGGAATGY	1e-09	-21.58	1802	0.1236	3726.7	0.1075
Eomes(T-box)/H9-Eomes-ChIP-Seq(GSE26097)/Homer	ATTAACACCT	1e-09	-21.5	5626	0.3858	12525.2	0.3613
OCT:OCT(POU,Homeobox)/NPC-Brn1-ChIP-Seq(GSE35496)/Homer	ATGAATATTCATGAG	1e-08	-20.72	55	0.0038	51	0.0015
PRDM1(Zf)/Hela-PRDM1-ChIP-Seq(GSE31477)/Homer	ACTTTCACTTTC	1e-08	-19.85	1548	0.1062	3183.8	0.0918
NPAS(bHLH)/Liver-NPAS-ChIP-Seq(GSE39860)/Homer	NVCACGTG	1e-08	-19.83	4179	0.2866	9186.6	0.265
GABPA(ETS)/Jurkat-GABPa-ChIP-Seq(GSE17954)/Homer	RACCGGAAGT	1e-08	-19.68	2501	0.1715	5332.3	0.1538
STAT5(Stat)/mCD4+-Stat5-ChIP-Seq(GSE12346)/Homer	RTTTCTNAGAAA	1e-08	-19.41	1012	0.0694	2006.8	0.0579
Phox2b(Homeobox)/CLBGA-PHOX2B-ChIP-Seq(GSE90683)/Homer	TTAATTNAATTA	1e-08	-19.26	496	0.034	903.5	0.0261
FOXM1(Forkhead)/MCF7-FOXM1-ChIP-Seq(GSE72977)/Homer	TRTTTACTTW	1e-08	-19.01	2738	0.1878	5884.7	0.1698
Twist(bHLH)/HMLE-TWIST1-ChIP-Seq(Chang_et_al)/Homer	VCAKCTGGNNNCCAGMTGBN	1e-08	-18.98	457	0.0313	824.2	0.0238
FoxL2(Forkhead)/Ovary-FoxL2-ChIP-Seq(GSE60858)/Homer	WWTRTAAACAVG	1e-08	-18.94	2160	0.1481	4571.5	0.1319
Barx1(Homeobox)/Stomach-Barx1.3xFlag-ChIP-Seq(GSE69483)/Homer	AAACMATTAN	1e-08	-18.92	1297	0.0889	2638.5	0.0761
HIF-1b(HLH)/T47D-HIF1b-ChIP-Seq(GSE59937)/Homer	RTACGTGC	1e-08	-18.76	2598	0.1782	5569.4	0.1607
FOXA1(Forkhead)/MCF7-FOXA1-ChIP-Seq(GSE26831)/Homer	WAAGTAAACA	1e-08	-18.53	2573	0.1765	5516.3	0.1591
NFkB-p50,p52(RHD)/Monocyte-p50-ChIP-Chip(Schreiber_et_al.)/Homer	GGGGGAATCCCC	1e-07	-18.4	254	0.0174	416.5	0.012
Ets1-distal(ETS)/CD4+-PolII-ChIP-Seq(Barski_et_al.)/Homer	MACAGGAAGT	1e-07	-18.12	999	0.0685	1992.4	0.0575
STAT1(Stat)/HelaS3-STAT1-ChIP-Seq(GSE12782)/Homer	NATTTCCNGGAAAT	1e-07	-17.99	851	0.0584	1671.6	0.0482
CUX1(Homeobox)/K562-CUX1-ChIP-Seq(GSE92882)/Homer	TATCGATNAN	1e-07	-17.74	1668	0.1144	3481.7	0.1004
PU.1:IRF8(ETS:IRF)/pDC-Irf8-ChIP-Seq(GSE66899)/Homer	GGAAGTGAAAST	1e-07	-17.73	565	0.0387	1060.3	0.0306
CRX(Homeobox)/Retina-Crx-ChIP-Seq(GSE20012)/Homer	GCTAATCC	1e-07	-17.58	5679	0.3895	12740.9	0.3675
FOXK1(Forkhead)/HEK293-FOXK1-ChIP-Seq(GSE51673)/Homer	NVWTGTTTAC	1e-07	-17.38	2720	0.1865	5873.7	0.1694
NFkB-p65(RHD)/GM12787-p65-ChIP-Seq(GSE19485)/Homer	WGGGGATTTCCC	1e-07	-16.94	1284	0.0881	2635.4	0.076
Tcfcp2l1(CP2)/mES-Tcfcp2l1-ChIP-Seq(GSE11431)/Homer	NRAACCRGTTYRAACCRGYT	1e-07	-16.8	456	0.0313	838.2	0.0242
GSC(Homeobox)/FrogEmbryos-GSC-ChIP-Seq(DRA000576)/Homer	RGGATTAR	1e-07	-16.78	2725	0.1869	5896.4	0.1701
Srebp1a(bHLH)/HepG2-Srebp1a-ChIP-Seq(GSE31477)/Homer	RTCACSCCAY	1e-07	-16.69	574	0.0394	1088	0.0314
Zfp57(Zf)/H1-ZFP57.HA-ChIP-Seq(GSE115387)/Homer	NANTGCSGCA	1e-07	-16.62	657	0.0451	1266.3	0.0365
SpiB(ETS)/OCILY3-SPIB-ChIP-Seq(GSE56857)/Homer	AAAGRGGAAGTG	1e-07	-16.49	682	0.0468	1321.6	0.0381
Phox2a(Homeobox)/Neuron-Phox2a-ChIP-Seq(GSE31456)/Homer	YTAATYNRATTA	1e-07	-16.45	892	0.0612	1777.2	0.0513
ELF3(ETS)/PDAC-ELF3-ChIP-Seq(GSE64557)/Homer	ANCAGGAAGT	1e-07	-16.4	2075	0.1423	4421.8	0.1276
FOXA1(Forkhead)/LNCAP-FOXA1-ChIP-Seq(GSE27824)/Homer	WAAGTAAACA	1e-06	-16.07	3135	0.215	6852.8	0.1977
ETS:E-box(ETS,bHLH)/HPC7-Scl-ChIP-Seq(GSE22178)/Homer	AGGAARCAGCTG	1e-06	-16.05	343	0.0235	609.7	0.0176
IRF8(IRF)/BMDM-IRF8-ChIP-Seq(GSE77884)/Homer	GRAASTGAAAST	1e-06	-16.02	871	0.0597	1736.4	0.0501
E2F4(E2F)/K562-E2F4-ChIP-Seq(GSE31477)/Homer	GGCGGGAAAH	1e-06	-15.92	691	0.0474	1346.4	0.0388
Prop1(Homeobox)/GHFT1-PROP1.biotin-ChIP-Seq(GSE77302)/Homer	NTAATBNAATTA	1e-06	-15.84	1434	0.0983	2985	0.0861
CEBP:CEBP(bZIP)/MEF-Chop-ChIP-Seq(GSE35681)/Homer	NTNATGCAAYMNNHTGMAAY	1e-06	-15.64	402	0.0276	734.1	0.0212
Hnf6b(Homeobox)/LNCaP-Hnf6b-ChIP-Seq(GSE106305)/Homer	TATTGAYY	1e-06	-15.57	2175	0.1492	4664	0.1345
ZSCAN22(Zf)/HEK293-ZSCAN22.GFP-ChIP-Seq(GSE58341)/Homer	SMCAGTCWGAKGGAGGAGGC	1e-06	-15.35	205	0.0141	336	0.0097
Tbox:Smad(T-box,MAD)/ESCd5-Smad2_3-ChIP-Seq(GSE29422)/Homer	AGGTGHCAGACA	1e-06	-15.2	632	0.0433	1226.4	0.0354
Foxa2(Forkhead)/Liver-Foxa2-ChIP-Seq(GSE25694)/Homer	CYTGTTTACWYW	1e-06	-15.17	2195	0.1505	4716.7	0.1361
ELF5(ETS)/T47D-ELF5-ChIP-Seq(GSE30407)/Homer	ACVAGGAAGT	1e-06	-14.41	2032	0.1393	4359.9	0.1258
Otx2(Homeobox)/EpiLC-Otx2-ChIP-Seq(GSE56098)/Homer	NYTAATCCYB	1e-06	-14.07	1840	0.1262	3929.8	0.1134
Cux2(Homeobox)/Liver-Cux2-ChIP-Seq(GSE35985)/Homer	HNRAATCAAT	1e-06	-13.96	1100	0.0754	2267.2	0.0654
HOXA2(Homeobox)/mES-Hoxa2-ChIP-Seq(Donaldson_et_al.)/Homer	GYCATCMATCAT	1e-05	-13.79	286	0.0196	507.4	0.0146
EBF(EBF)/proBcell-EBF-ChIP-Seq(GSE21978)/Homer	DGTCCCYRGGGA	1e-05	-13.46	603	0.0414	1181.5	0.0341
TEAD2(TEA)/Py2T-Tead2-ChIP-Seq(GSE55709)/Homer	CCWGGAATGY	1e-05	-13.06	1352	0.0927	2844.7	0.0821
Usf2(bHLH)/C2C12-Usf2-ChIP-Seq(GSE36030)/Homer	GTCACGTGGT	1e-05	-12.8	832	0.0571	1689.3	0.0487
Cdx2(Homeobox)/mES-Cdx2-ChIP-Seq(GSE14586)/Homer	GYMATAAAAH	1e-05	-12.65	1598	0.1096	3406.4	0.0983
ZNF519(Zf)/HEK293-ZNF519.GFP-ChIP-Seq(GSE58341)/Homer	GAGSCCGAGC	1e-05	-12.59	554	0.038	1084.6	0.0313
RUNX1(Runt)/Jurkat-RUNX1-ChIP-Seq(GSE29180)/Homer	AAACCACARM	1e-05	-12.34	2720	0.1865	5978.7	0.1725
Nkx2.1(Homeobox)/LungAC-Nkx2.1-ChIP-Seq(GSE43252)/Homer	RSCACTYRAG	1e-05	-12.21	7266	0.4983	16638.6	0.48
Max(bHLH)/K562-Max-ChIP-Seq(GSE31477)/Homer	RCCACGTGGYYN	1e-05	-12.18	1744	0.1196	3747	0.1081
RUNX-AML(Runt)/CD4+-PolII-ChIP-Seq(Barski_et_al.)/Homer	GCTGTGGTTW	1e-05	-12.12	2023	0.1387	4383	0.1264
BMAL1(bHLH)/Liver-Bmal1-ChIP-Seq(GSE39860)/Homer	GNCACGTG	1e-05	-12.04	4683	0.3211	10550.7	0.3044
Elk1(ETS)/Hela-Elk1-ChIP-Seq(GSE31477)/Homer	HACTTCCGGY	1e-05	-12.01	1327	0.091	2805.1	0.0809
Srebp2(bHLH)/HepG2-Srebp2-ChIP-Seq(GSE31477)/Homer	CGGTCACSCCAC	1e-05	-11.97	353	0.0242	660.1	0.019
Elf4(ETS)/BMDM-Elf4-ChIP-Seq(GSE88699)/Homer	ACTTCCKGKT	1e-05	-11.95	2775	0.1903	6114	0.1764
Six2(Homeobox)/NephronProgenitor-Six2-ChIP-Seq(GSE39837)/Homer	GWAAYHTGAKMC	0.0001	-11.35	2503	0.1716	5501.8	0.1587
CLOCK(bHLH)/Liver-Clock-ChIP-Seq(GSE39860)/Homer	GHCACGTG	0.0001	-11.35	1422	0.0975	3031.6	0.0875
IRF1(IRF)/PBMC-IRF1-ChIP-Seq(GSE43036)/Homer	GAAAGTGAAAGT	0.0001	-11.24	384	0.0263	732.6	0.0211
USF1(bHLH)/GM12878-Usf1-ChIP-Seq(GSE32465)/Homer	SGTCACGTGR	0.0001	-10.7	1160	0.0796	2451.2	0.0707
Hand2(bHLH)/Mesoderm-Hand2-ChIP-Seq(GSE61475)/Homer	TGACANARRCCAGRC	0.0001	-10.64	1500	0.1029	3221.1	0.0929
REST-NRSF(Zf)/Jurkat-NRSF-ChIP-Seq/Homer	GGMGCTGTCCATGGTGCTGA	0.0001	-10.34	36	0.0025	40	0.0012
Foxa3(Forkhead)/Liver-Foxa3-ChIP-Seq(GSE77670)/Homer	BSNTGTTTACWYWGN	0.0001	-10.15	845	0.0579	1754.8	0.0506
MafF(bZIP)/HepG2-MafF-ChIP-Seq(GSE31477)/Homer	HWWGTCAGCAWWTTT	0.0001	-10.11	721	0.0494	1479.3	0.0427
RUNX2(Runt)/PCa-RUNX2-ChIP-Seq(GSE33889)/Homer	NWAACCACADNN	0.0001	-9.9	2247	0.1541	4946.6	0.1427
Gli2(Zf)/GM2-Gli2-ChIP-Chip(GSE112702)/Homer	YSTGGGTGGTCT	0.0001	-9.832	656	0.045	1339.9	0.0387
ZFX(Zf)/mES-Zfx-ChIP-Seq(GSE11431)/Homer	AGGCCTRG	0.0001	-9.738	3115	0.2136	6958.6	0.2007
EHF(ETS)/LoVo-EHF-ChIP-Seq(GSE49402)/Homer	AVCAGGAAGT	0.0001	-9.718	3451	0.2367	7740.4	0.2233
RUNX(Runt)/HPC7-Runx1-ChIP-Seq(GSE22178)/Homer	SAAACCACAG	0.0001	-9.597	1894	0.1299	4142.5	0.1195
RORg(NR)/Liver-Rorc-ChIP-Seq(GSE101115)/Homer	WAABTAGGTCAV	0.0001	-9.536	241	0.0165	444.6	0.0128
DMRT1(DM)/Testis-DMRT1-ChIP-Seq(GSE64892)/Homer	TWGHWACAWTGTWDC	0.001	-9.083	651	0.0446	1338.5	0.0386
c-Myc(bHLH)/LNCAP-cMyc-ChIP-Seq(Unpublished)/Homer	VCCACGTG	0.001	-8.325	986	0.0676	2100.6	0.0606
ZNF675(Zf)/HEK293-ZNF675.GFP-ChIP-Seq(GSE58341)/Homer	ARGAGGMCAAAATGW	0.001	-8.145	391	0.0268	779	0.0225
RORgt(NR)/EL4-RORgt.Flag-ChIP-Seq(GSE56019)/Homer	AAYTAGGTCA	0.001	-8.138	325	0.0223	635.6	0.0183
RORgt(NR)/EL4-RORgt.Flag-ChIP-Seq(GSE56019)/Homer	AAYTAGGTCA	0.001	-8.138	325	0.0223	635.6	0.0183
DMRT6(DM)/Testis-DMRT6-ChIP-Seq(GSE60440)/Homer	YDGHTACAWTGTADC	0.001	-8.015	555	0.0381	1140.5	0.0329
ZNF692(Zf)/HEK293-ZNF692.GFP-ChIP-Seq(GSE58341)/Homer	GTGGGCCCCA	0.001	-7.687	276	0.0189	534.9	0.0154
bHLHE40(bHLH)/HepG2-BHLHE40-ChIP-Seq(GSE31477)/Homer	KCACGTGMCN	0.001	-7.646	740	0.0507	1558.9	0.045
HIF2a(bHLH)/785_O-HIF2a-ChIP-Seq(GSE34871)/Homer	GCACGTACCC	0.001	-7.472	801	0.0549	1698.3	0.049
Pax7(Paired,Homeobox),long/Myoblast-Pax7-ChIP-Seq(GSE25064)/Homer	TAATCHGATTAC	0.001	-7.28	60	0.0041	91.4	0.0026
bHLHE41(bHLH)/proB-Bhlhe41-ChIP-Seq(GSE93764)/Homer	KCACGTGMCN	0.001	-7.257	2571	0.1763	5767.4	0.1664
CTCF-SatelliteElement(Zf?)/CD4+-CTCF-ChIP-Seq(Barski_et_al.)/Homer	TGCAGTTCCMVNWRTGGCCA	0.001	-7.209	54	0.0037	80.8	0.0023
p63(p53)/Keratinocyte-p63-ChIP-Seq(GSE17611)/Homer	NNDRCATGYCYNRRCATGYH	0.001	-7.053	971	0.0666	2090.7	0.0603
n-Myc(bHLH)/mES-nMyc-ChIP-Seq(GSE11431)/Homer	VRCCACGTGG	0.01	-6.905	1678	0.1151	3711.4	0.1071
ZNF652/HepG2-ZNF652.Flag-ChIP-Seq(Encode)/Homer	TTAACCCTTTVNKKN	0.01	-6.684	605	0.0415	1271.5	0.0367
HNF6(Homeobox)/Liver-Hnf6-ChIP-Seq(ERP000394)/Homer	NTATYGATCH	0.01	-6.674	1288	0.0883	2821.6	0.0814
ETS:RUNX(ETS,Runt)/Jurkat-RUNX1-ChIP-Seq(GSE17954)/Homer	RCAGGATGTGGT	0.01	-6.467	217	0.0149	419.8	0.0121
PAX6(Paired,Homeobox)/Forebrain-Pax6-ChIP-Seq(GSE66961)/Homer	NGTGTTCAVTSAAGCGKAAA	0.01	-6.288	251	0.0172	494	0.0143
IRF3(IRF)/BMDM-Irf3-ChIP-Seq(GSE67343)/Homer	AGTTTCAKTTTC	0.01	-6.219	809	0.0555	1739.6	0.0502
E2F1(E2F)/Hela-E2F1-ChIP-Seq(GSE22478)/Homer	CWGGCGGGAA	0.01	-6.195	318	0.0218	641.7	0.0185
IRF2(IRF)/Erythroblas-IRF2-ChIP-Seq(GSE36985)/Homer	GAAASYGAAASY	0.01	-5.957	271	0.0186	541.2	0.0156
ZNF711(Zf)/SHSY5Y-ZNF711-ChIP-Seq(GSE20673)/Homer	AGGCCTAG	0.01	-5.955	3900	0.2675	8918.4	0.2573
LRF(Zf)/Erythroblasts-ZBTB7A-ChIP-Seq(GSE74977)/Homer	AAGACCCYYN	0.01	-5.757	3052	0.2093	6939.3	0.2002
MNT(bHLH)/HepG2-MNT-ChIP-Seq(Encode)/Homer	DGCACACGTG	0.01	-5.644	2691	0.1845	6100.7	0.176
T1ISRE(IRF)/ThioMac-Ifnb-Expression/Homer	ACTTTCGTTTCT	0.01	-5.476	34	0.0023	49.9	0.0014
GATA:SCL(Zf,bHLH)/Ter119-SCL-ChIP-Seq(GSE18720)/Homer	CRGCTGBNGNSNNSAGATAA	0.01	-5.392	351	0.0241	724.5	0.0209
GATA(Zf),IR3/iTreg-Gata3-ChIP-Seq(GSE20898)/Homer	NNNNNBAGATAWYATCTVHN	0.01	-5.295	354	0.0243	732.5	0.0211
Tbx21(T-box)/GM12878-TBX21-ChIP-Seq(Encode)/Homer	AGGTGTGAAA	0.01	-5.157	2643	0.1813	6006.4	0.1733
Tbx5(T-box)/HL1-Tbx5.biotin-ChIP-Seq(GSE21529)/Homer	AGGTGTCA	0.01	-4.997	7720	0.5294	17997.9	0.5192
Tbet(T-box)/CD8-Tbet-ChIP-Seq(GSE33802)/Homer	AGGTGTGAAM	0.01	-4.936	2881	0.1976	6571.2	0.1896
HIF-1a(bHLH)/MCF7-HIF1a-ChIP-Seq(GSE28352)/Homer	TACGTGCV	0.01	-4.909	528	0.0362	1128.5	0.0326
E-box(bHLH)/Promoter/Homer	SSGGTCACGTGA	0.01	-4.891	170	0.0117	333.2	0.0096
ZNF165(Zf)/WHIM12-ZNF165-ChIP-Seq(GSE65937)/Homer	AAGGKGRCGCAGGCA	0.01	-4.849	303	0.0208	625.2	0.018
ZNF136(Zf)/HEK293-ZNF136.GFP-ChIP-Seq(GSE58341)/Homer	YTKGATAHAGTATTCTWGGTNGGCA	0.01	-4.836	229	0.0157	462.6	0.0133
Sp2(Zf)/HEK293-Sp2.eGFP-ChIP-Seq(Encode)/Homer	YGGCCCCGCCCC	0.01	-4.624	3007	0.2062	6879.2	0.1984
Bcl11a(Zf)/HSPC-BCL11A-ChIP-Seq(GSE104676)/Homer	TYTGACCASWRG	0.1	-4.558	1845	0.1265	4168.7	0.1203
PRDM15(Zf)/ESC-Prdm15-ChIP-Seq(GSE73694)/Homer	YCCDNTCCAGGTTTT	0.1	-4.492	2533	0.1737	5775.5	0.1666
ZNF768(Zf)/Rajj-ZNF768-ChIP-Seq(GSE111879)/Homer	RHHCAGAGAGGB	0.1	-4.486	117	0.008	223.1	0.0064
NPAS2(bHLH)/Liver-NPAS2-ChIP-Seq(GSE39860)/Homer	KCCACGTGAC	0.1	-4.421	2792	0.1915	6384.4	0.1842
c-Myc(bHLH)/mES-cMyc-ChIP-Seq(GSE11431)/Homer	VVCCACGTGG	0.1	-4.416	1202	0.0824	2682.2	0.0774
RORa(NR)/Liver-Rora-ChIP-Seq(GSE101115)/Homer	AAWCTAGGTCARDNN	0.1	-4.289	329	0.0226	691.1	0.0199
Klf9(Zf)/GBM-Klf9-ChIP-Seq(GSE62211)/Homer	GCCACRCCCACY	0.1	-4.225	780	0.0535	1716.3	0.0495
ZNF143|STAF(Zf)/CUTLL-ZNF143-ChIP-Seq(GSE29600)/Homer	ATTTCCCAGVAKSCY	0.1	-4.191	939	0.0644	2082.2	0.0601
HNF1b(Homeobox)/PDAC-HNF1B-ChIP-Seq(GSE64557)/Homer	GTTAATNATTAA	0.1	-4.169	317	0.0217	666.5	0.0192
NF1:FOXA1(CTF,Forkhead)/LNCAP-FOXA1-ChIP-Seq(GSE27824)/Homer	WNTGTTTRYTTTGGCA	0.1	-4.011	158	0.0108	316.1	0.0091
Pax7(Paired,Homeobox)/Myoblast-Pax7-ChIP-Seq(GSE25064)/Homer	TAATCAATTA	0.1	-3.804	206	0.0141	424.1	0.0122
NFkB-p65-Rel(RHD)/ThioMac-LPS-Expression(GSE23622)/Homer	GGAAATTCCC	0.1	-3.749	148	0.0101	297.9	0.0086
p53(p53)/mES-cMyc-ChIP-Seq(GSE11431)/Homer	ACATGCCCGGGCAT	0.1	-3.711	47	0.0032	82.8	0.0024
HINFP(Zf)/K562-HINFP.eGFP-ChIP-Seq(Encode)/Homer	TWVGGTCCGC	0.1	-3.566	353	0.0242	757.6	0.0219
MYNN(Zf)/HEK293-MYNN.eGFP-ChIP-Seq(Encode)/Homer	TTCAAAWTAAAAGTC	0.1	-3.54	651	0.0446	1437.7	0.0415
ELF1(ETS)/Jurkat-ELF1-ChIP-Seq(SRA014231)/Homer	AVCCGGAAGT	0.1	-3.315	1205	0.0826	2724.5	0.0786
Pknox1(Homeobox)/ES-Prep1-ChIP-Seq(GSE63282)/Homer	SCTGTCAVTCAV	0.1	-3.263	717	0.0492	1596.7	0.0461
ISRE(IRF)/ThioMac-LPS-Expression(GSE23622)/Homer	AGTTTCASTTTC	0.1	-3.149	153	0.0105	315.1	0.0091
GRHL2(CP2)/HBE-GRHL2-ChIP-Seq(GSE46194)/Homer	AAACYKGTTWDACMRGTTTB	0.1	-3.114	890	0.061	2000.1	0.0577
Slug(Zf)/Mesoderm-Snai2-ChIP-Seq(GSE61475)/Homer	SNGCACCTGCHS	0.1	-3.071	1376	0.0944	3131.1	0.0903
Pbx3(Homeobox)/GM12878-PBX3-ChIP-Seq(GSE32465)/Homer	SCTGTCAMTCAN	0.1	-3.035	777	0.0533	1741.4	0.0502
DUX4(Homeobox)/Myoblasts-DUX4.V5-ChIP-Seq(GSE75791)/Homer	NWTAAYCYAATCAWN	0.1	-2.978	81	0.0056	159.6	0.0046
PBX1(Homeobox)/MCF7-PBX1-ChIP-Seq(GSE28007)/Homer	GSCTGTCACTCA	0.1	-2.961	281	0.0193	605.7	0.0175
PAX5(Paired,Homeobox),condensed/GM12878-PAX5-ChIP-Seq(GSE32465)/Homer	GTCACGCTCSCTGM	0.1	-2.94	272	0.0187	585.8	0.0169
ZNF16(Zf)/HEK293-ZNF16.GFP-ChIP-Seq(GSE58341)/Homer	MACCTTCYATGGCTCCCTAKTGCCY	0.1	-2.904	18	0.0012	28.8	0.0008
PSE(SNAPc)/K562-mStart-Seq/Homer	WAVTCACCMTAASYDAAAAG	0.1	-2.878	1199	0.0822	2727	0.0787
ZNF41(Zf)/HEK293-ZNF41.GFP-ChIP-Seq(GSE58341)/Homer	CCTCATGGTGYCYTWYTCCCTTGTG	0.1	-2.633	68	0.0047	134.3	0.0039
Sp1(Zf)/Promoter/Homer	GGCCCCGCCCCC	0.1	-2.624	361	0.0248	794.4	0.0229
Pax7(Paired,Homeobox),longest/Myoblast-Pax7-ChIP-Seq(GSE25064)/Homer	NTAATTDGCYAATTANNWWD	0.1	-2.619	47	0.0032	89.8	0.0026
Duxbl(Homeobox)/NIH3T3-Duxbl.HA-ChIP-Seq(GSE119782)/Homer	TAAYCYAATCAA	1	-2.202	144	0.0099	308.7	0.0089
DUX(Homeobox)/C2C12-Dux-ChIP-Seq(GSE87279)/Homer	BCWGATTCAATCAAN	1	-1.978	8	0.0005	12.8	0.0004
Six4(Homeobox)/MCF7-SIX4-ChIP-Seq(Encode)/Homer	TGWAAYCTGABACCB	1	-1.961	122	0.0084	262	0.0076
p73(p53)/Trachea-p73-ChIP-Seq(PRJNA310161)/Homer	NRRRCAWGTCCDGRCATGYY	1	-1.927	120	0.0082	258.7	0.0075
NFY(CCAAT)/Promoter/Homer	RGCCAATSRG	1	-1.876	1870	0.1282	4347.8	0.1254
TFE3(bHLH)/MEF-TFE3-ChIP-Seq(GSE75757)/Homer	GTCACGTGACYV	1	-1.755	217	0.0149	483.3	0.0139
Hnf1(Homeobox)/Liver-Foxa2-Chip-Seq(GSE25694)/Homer	GGTTAAWCATTAA	1	-1.721	276	0.0189	621	0.0179
Nur77(NR)/K562-NR4A1-ChIP-Seq(GSE31363)/Homer	TGACCTTTNCNT	1	-1.611	451	0.0309	1030.2	0.0297
ETS(ETS)/Promoter/Homer	AACCGGAAGT	1	-1.589	767	0.0526	1770.3	0.0511
ZBTB33(Zf)/GM12878-ZBTB33-ChIP-Seq(GSE32465)/Homer	GGVTCTCGCGAGAAC	1	-1.559	41	0.0028	85.8	0.0025
TRPS1(Zf)/MCF7-TRPS1-ChIP-Seq(GSE107013)/Homer	AGATAAGANN	1	-1.558	4842	0.3321	11401.8	0.3289
Six1(Homeobox)/Myoblast-Six1-ChIP-Chip(GSE20150)/Homer	GKVTCADRTTWC	1	-1.492	577	0.0396	1329.6	0.0384
ZNF382(Zf)/HEK293-ZNF382.GFP-ChIP-Seq(GSE58341)/Homer	GNCTGTASTRNTGBCTCHTT	1	-1.486	73	0.005	158.3	0.0046
Gata6(Zf)/HUG1N-GATA6-ChIP-Seq(GSE51936)/Homer	YCTTATCTBN	1	-1.419	2210	0.1516	5181.2	0.1495
PRDM10(Zf)/HEK293-PRDM10.eGFP-ChIP-Seq(Encode)/Homer	TGGTACATTCCA	1	-1.411	1442	0.0989	3368.4	0.0972
p53(p53)/Saos-p53-ChIP-Seq(GSE15780)/Homer	RRCATGYCYRGRCATGYYYN	1	-1.394	230	0.0158	522.3	0.0151
p53(p53)/Saos-p53-ChIP-Seq/Homer	RRCATGYCYRGRCATGYYYN	1	-1.394	230	0.0158	522.3	0.0151
Mouse_Recombination_Hotspot(Zf)/Testis-DMC1-ChIP-Seq(GSE24438)/Homer	ACTYKNATTCGTGNTACTTC	1	-1.353	152	0.0104	342	0.0099
ERE(NR),IR3/MCF7-ERa-ChIP-Seq(Unpublished)/Homer	VAGGTCACNSTGACC	1	-1.232	627	0.043	1458.9	0.0421
E2F(E2F)/Hela-CellCycle-Expression/Homer	TTSGCGCGAAAA	1	-1.232	70	0.0048	155.1	0.0045
AP-2alpha(AP2)/Hela-AP2alpha-ChIP-Seq(GSE31477)/Homer	ATGCCCTGAGGC	1	-1.115	1704	0.1169	4009.7	0.1157
ZNF415(Zf)/HEK293-ZNF415.GFP-ChIP-Seq(GSE58341)/Homer	GRTGMTRGAGCC	1	-1.051	1319	0.0905	3103.3	0.0895
GLI3(Zf)/Limb-GLI3-ChIP-Chip(GSE11077)/Homer	CGTGGGTGGTCC	1	-1.007	245	0.0168	569.9	0.0164
KLF5(Zf)/LoVo-KLF5-ChIP-Seq(GSE49402)/Homer	DGGGYGKGGC	1	-0.9851	2483	0.1703	5867.9	0.1693
LXRE(NR),DR4/RAW-LXRb.biotin-ChIP-Seq(GSE21512)/Homer	RGGTTACTANAGGTCA	1	-0.9616	109	0.0075	251.1	0.0072
AP-2gamma(AP2)/MCF7-TFAP2C-ChIP-Seq(GSE21234)/Homer	SCCTSAGGSCAW	1	-0.9555	2254	0.1546	5327.3	0.1537
GATA3(Zf),DR8/iTreg-Gata3-ChIP-Seq(GSE20898)/Homer	AGATSTNDNNDSAGATAASN	1	-0.8443	173	0.0119	405.5	0.0117
ZNF528(Zf)/HEK293-ZNF528.GFP-ChIP-Seq(GSE58341)/Homer	AGAAATGACTTCCCT	1	-0.8074	19	0.0013	43.6	0.0013
Gata4(Zf)/Heart-Gata4-ChIP-Seq(GSE35151)/Homer	NBWGATAAGR	1	-0.7993	2408	0.1651	5710.7	0.1647
Reverb(NR),DR2/RAW-Reverba.biotin-ChIP-Seq(GSE45914)/Homer	GTRGGTCASTGGGTCA	1	-0.7802	324	0.0222	765.1	0.0221
GATA3(Zf)/iTreg-Gata3-ChIP-Seq(GSE20898)/Homer	AGATAASR	1	-0.7741	3584	0.2458	8508	0.2454
RAR:RXR(NR),DR5/ES-RAR-ChIP-Seq(GSE56893)/Homer	RGGTCADNNAGAGGTCAV	1	-0.7401	66	0.0045	155.8	0.0045
KLF1(Zf)/HUDEP2-KLF1-CutnRun(GSE136251)/Homer	VDGGGYGGGGCY	1	-0.7077	1690	0.1159	4015.4	0.1158
GATA(Zf),IR4/iTreg-Gata3-ChIP-Seq(GSE20898)/Homer	NAGATWNBNATCTNN	1	-0.6862	179	0.0123	425.1	0.0123
KLF3(Zf)/MEF-Klf3-ChIP-Seq(GSE44748)/Homer	NRGCCCCRCCCHBNN	1	-0.4841	897	0.0615	2152.4	0.0621
EBNA1(EBV-virus)/Raji-EBNA1-ChIP-Seq(GSE30709)/Homer	GGYAGCAYDTGCTDCCCNNN	1	-0.4725	33	0.0023	82.8	0.0024
KLF6(Zf)/PDAC-KLF6-ChIP-Seq(GSE64557)/Homer	MKGGGYGTGGCC	1	-0.4664	2006	0.1376	4800.4	0.1385
Gata2(Zf)/K562-GATA2-ChIP-Seq(GSE18829)/Homer	BBCTTATCTS	1	-0.4603	1546	0.106	3704.7	0.1069
ZNF317(Zf)/HEK293-ZNF317.GFP-ChIP-Seq(GSE58341)/Homer	GTCWGCTGTYYCTCT	1	-0.4036	248	0.017	605.7	0.0175
TCFL2(HMG)/K562-TCF7L2-ChIP-Seq(GSE29196)/Homer	ACWTCAAAGG	1	-0.3986	201	0.0138	493	0.0142
GATA3(Zf),DR4/iTreg-Gata3-ChIP-Seq(GSE20898)/Homer	AGATGKDGAGATAAG	1	-0.3578	178	0.0122	439.4	0.0127
ZFP3(Zf)/HEK293-ZFP3.GFP-ChIP-Seq(GSE58341)/Homer	GGGTTTTGAAGGATGARTAGGAGTT	1	-0.3318	2	0.0001	6.7	0.0002
HRE(HSF)/HepG2-HSF1-ChIP-Seq(GSE31477)/Homer	BSTTCTRGAABVTTCYAGAA	1	-0.2939	404	0.0277	991.7	0.0286
E2F7(E2F)/Hela-E2F7-ChIP-Seq(GSE32673)/Homer	VDTTTCCCGCCA	1	-0.2215	133	0.0091	339.2	0.0098
ZKSCAN1(Zf)/HepG2-ZKSCAN1-ChIP-Seq(Encode)/Homer	GCACAYAGTAGGKCY	1	-0.1654	61	0.0042	164.3	0.0047
GFY(?)/Promoter/Homer	ACTACAATTCCC	1	-0.145	118	0.0081	309	0.0089
Gata1(Zf)/K562-GATA1-ChIP-Seq(GSE18829)/Homer	SAGATAAGRV	1	-0.1433	1356	0.093	3316.4	0.0957
FOXA1:AR(Forkhead,NR)/LNCAP-AR-ChIP-Seq(GSE27824)/Homer	AGTAAACAAAAAAGAACAND	1	-0.1237	121	0.0083	319.9	0.0092
SF1(NR)/H295R-Nr5a1-ChIP-Seq(GSE44220)/Homer	CAAGGHCANV	1	-0.05459	1041	0.0714	2596	0.0749
GFX(?)/Promoter/Homer	ATTCTCGCGAGA	1	-0.05311	7	0.0005	28.7	0.0008
ZNF669(Zf)/HEK293-ZNF669.GFP-ChIP-Seq(GSE58341)/Homer	GARTGGTCATCGCCC	1	-0.03438	121	0.0083	337.1	0.0097
PRDM14(Zf)/H1-PRDM14-ChIP-Seq(GSE22767)/Homer	RGGTCTCTAACY	1	-0.02521	732	0.0502	1865.9	0.0538
GFY-Staf(?,Zf)/Promoter/Homer	RACTACAATTCCCAGAAKGC	1	-0.01964	57	0.0039	175.3	0.0051
THRa(NR)/C17.2-THRa-ChIP-Seq(GSE38347)/Homer	GGTCANYTGAGGWCA	1	-0.01879	932	0.0639	2364.5	0.0682
PPARE(NR),DR1/3T3L1-Pparg-ChIP-Seq(GSE13511)/Homer	TGACCTTTGCCCCA	1	-0.01811	2248	0.1542	5563.3	0.1605
Tbx6(T-box)/ESC-Tbx6-ChIP-Seq(GSE93524)/Homer	DAGGTGTBAA	1	-0.01431	2607	0.1788	6440.8	0.1858
KLF10(Zf)/HEK293-KLF10.GFP-ChIP-Seq(GSE58341)/Homer	GGGGGTGTGTCC	1	-0.009927	1233	0.0846	3120.8	0.09
HRE(HSF)/Striatum-HSF1-ChIP-Seq(GSE38000)/Homer	TTCTAGAABNTTCTA	1	-0.006811	564	0.0387	1481.9	0.0427
THRb(NR)/HepG2-THRb.Flag-ChIP-Seq(Encode)/Homer	GGTCACCTGAGGTCA	1	-0.004553	1235	0.0847	3148.6	0.0908
NRF1(NRF)/MCF7-NRF1-ChIP-Seq(Unpublished)/Homer	CTGCGCATGCGC	1	-0.003067	150	0.0103	441.4	0.0127
RARg(NR)/ES-RARg-ChIP-Seq(GSE30538)/Homer	AGGTCAAGGTCA	1	-0.002256	43	0.0029	152.9	0.0044
FXR(NR),IR1/Liver-FXR-ChIP-Seq(Chong_et_al.)/Homer	AGGTCANTGACCTB	1	-0.000991	853	0.0585	2243	0.0647
Nr5a2(NR)/mES-Nr5a2-ChIP-Seq(GSE19019)/Homer	BTCAAGGTCA	1	-0.000984	1125	0.0771	2917.8	0.0842
Snail1(Zf)/LS174T-SNAIL1.HA-ChIP-Seq(GSE127183)/Homer	TRCACCTGCY	1	-0.000898	1965	0.1348	4982.7	0.1437
Ronin(THAP)/ES-Thap11-ChIP-Seq(GSE51522)/Homer	RACTACAACTCCCAGVAKGC	1	-0.000328	19	0.0013	89.1	0.0026
SCRT1(Zf)/HEK293-SCRT1.eGFP-ChIP-Seq(Encode)/Homer	GCAACAGGTG	1	-0.00013	625	0.0429	1707.6	0.0493
VDR(NR),DR3/GM10855-VDR+vitD-ChIP-Seq(GSE22484)/Homer	ARAGGTCANWGAGTTCANNN	1	-0.000123	376	0.0258	1070.5	0.0309
Erra(NR)/HepG2-Erra-ChIP-Seq(GSE31477)/Homer	CAAAGGTCAG	1	-5.4e-05	4882	0.3348	12133.8	0.35
Nr5a2(NR)/Pancreas-LRH1-ChIP-Seq(GSE34295)/Homer	BTCAAGGTCA	1	-2.7e-05	1531	0.105	4004.7	0.1155
OCT:OCT(POU,Homeobox)/NPC-OCT6-ChIP-Seq(GSE43916)/Homer	YATGCATATRCATRT	1	-2.4e-05	172	0.0118	547.1	0.0158
RXR(NR),DR1/3T3L1-RXR-ChIP-Seq(GSE13511)/Homer	TAGGGCAAAGGTCA	1	-2e-06	2575	0.1766	6631.3	0.1913
HNF4a(NR),DR1/HepG2-HNF4a-ChIP-Seq(GSE25021)/Homer	CARRGKBCAAAGTYCA	1	-1e-06	1054	0.0723	2870.8	0.0828
Klf4(Zf)/mES-Klf4-ChIP-Seq(GSE11431)/Homer	GCCACACCCA	1	-1e-06	650	0.0446	1842.3	0.0531
ZBTB12(Zf)/HEK293-ZBTB12.GFP-ChIP-Seq(GSE58341)/Homer	NGNTCTAGAACCNGV	1	0	865	0.0593	2413.6	0.0696
PPARa(NR),DR1/Liver-Ppara-ChIP-Seq(GSE47954)/Homer	VNAGGKCAAAGGTCA	1	0	2353	0.1614	6141.5	0.1772
NRF(NRF)/Promoter/Homer	STGCGCATGCGC	1	0	242	0.0166	787.1	0.0227
RAR:RXR(NR),DR0/ES-RAR-ChIP-Seq(GSE56893)/Homer	AGGTCAAGGTCA	1	0	164	0.0112	584.2	0.0169
YY1(Zf)/Promoter/Homer	CAAGATGGCGGC	1	0	89	0.0061	371.9	0.0107
EKLF(Zf)/Erythrocyte-Klf1-ChIP-Seq(GSE20478)/Homer	NWGGGTGTGGCY	1	0	347	0.0238	1128.7	0.0326
ERRg(NR)/Kidney-ESRRG-ChIP-Seq(GSE104905)/Homer	GTGACCTTGRVN	1	0	1714	0.1175	4727.5	0.1364
COUP-TFII(NR)/K562-NR2F1-ChIP-Seq(Encode)/Homer	GKBCARAGGTCA	1	0	2586	0.1773	7985.5	0.2304
COUP-TFII(NR)/Artia-Nr2f2-ChIP-Seq(GSE46497)/Homer	AGRGGTCA	1	0	3090	0.2119	9366.4	0.2702
E2A(bHLH),near_PU.1/Bcell-PU.1-ChIP-Seq(GSE21512)/Homer	NVCACCTGBN	1	0	2821	0.1935	8196	0.2364
Esrrb(NR)/mES-Esrrb-ChIP-Seq(GSE11431)/Homer	KTGACCTTGA	1	0	1231	0.0844	3671.3	0.1059
EAR2(NR)/K562-NR2F6-ChIP-Seq(Encode)/Homer	NRBCARRGGTCA	1	0	2234	0.1532	7379.4	0.2129
RARa(NR)/K562-RARa-ChIP-Seq(Encode)/Homer	TTGAMCTTTG	1	0	5666	0.3886	15510.2	0.4474
TR4(NR),DR1/Hela-TR4-ChIP-Seq(GSE24685)/Homer	GAGGTCAAAGGTCA	1	0	115	0.0079	615.4	0.0178
THRb(NR)/Liver-NR1A2-ChIP-Seq(GSE52613)/Homer	TRAGGTCA	1	0	8082	0.5542	20697.3	0.5971
ZEB1(Zf)/PDAC-ZEB1-ChIP-Seq(GSE64557)/Homer	VCAGGTRDRY	1	0	3081	0.2113	9896.5	0.2855
ZEB2(Zf)/SNU398-ZEB2-ChIP-Seq(GSE103048)/Homer	GNMCAGGTGTGC	1	0	1634	0.1121	5664.5	0.1634
